# Population structure and history of *Mycobacterium bovis* European 3 clonal complex reveal transmission across ecological corridors of unrecognised importance in Portugal

**DOI:** 10.1101/2023.11.01.564909

**Authors:** André C. Pereira, José Lourenço, Gonçalo Themudo, Ana Botelho, Mónica V. Cunha

## Abstract

*Mycobacterium bovis* causes animal tuberculosis in livestock and wildlife, with an impact on animal health and production, wildlife management, and public health. In this work, we sampled a multi-host tuberculosis community from the official hotspot risk area of Portugal over 16 years, generating the largest available dataset in the country. Using phylogenetic and ecological modelling, we aimed to reconstruct the history of circulating lineages across the livestock-wildlife interface to inform intervention and the implementation of genomic surveillance within the official eradication plan. We find evidence for the co-circulation of *M. bovis* European 1 (Eu1), Eu2, and Eu3 clonal complexes, with Eu3 providing sufficient temporal signal for further phylogenetic investigation. The Eu3 most recent common ancestor (bovine) was dated in the 90’s, subsequently transitioning to wildlife (red deer and wild boar). Isolate clustering based on sample metadata was used to inform phylogenetic inference, unravelling frequent transmission between two clusters that represent an ecological corridor of previously unrecognised importance in Portugal. The latter was associated with transmission at the livestock-wildlife interface towards locations with higher temperature and precipitation, lower agriculture and road density, and lower host densities. This is the first analysis of *M. bovis* Eu3 complex in Iberia, shedding light on background ecological factors underlying long-term transmission, and informing where efforts could be focused within the larger hotspot risk area of Portugal.

**IMPORTANCE:** Efforts to strengthen surveillance and control of animal tuberculosis (TB) are ongoing worlwide. Here, we developed an eco-phylodynamic framework based on discrete phylogenetic approaches informed by *M. bovis* whole genome sequence data representing a multi-host transmission system at the livestock-wildlife interface, within a rich ecological landscape in Portugal, to understand transmission processes and translate this knowledge into disease management benefits.

We find evidence for the co-circulation of several *M. bovis* clades, with frequent transmission of the Eu3 lineage among cattle and wildlife populations. Most transition events between different ecological settings took place toward host, climate and land use gradients, underscoring animal TB expansion and a potential corridor of unrecognised importance for *M. bovis* maintenance.

Results stress that animal TB is an established wildlife disease without ecological barriers, showing that control measures in place are insufficient to prevent long-distance transmission and spillover across multi-host communities, demanding new interventions targeting livestock-wildlife interactions.
