## Supplemental Tables for "Population structure and history of *Mycobacterium bovis* European 3 clonal complex reveal transmission across ecological corridors of unrecognised importance in Portugal"

### Sheet: Legend
Supplementary tables legends
Table T1S1 - Metadata of all 170 M. bovis isolates under study. NA – no information was available.
Table T1S2 – Sequencing statistics of all 170 M. bovis isolates used in this study.
Table T1S4 - Analysis of best-fitting nucleotide substitution model using jModelTest2. (-)lnL: negative log-likelihood; K: number of estimated parameters; BIC: Bayesian Information Criterion; delta BIC: BIC difference; weight: BIC weight; cumWeight: cumulative BIC weight.

### Sheet: Table T1S1
ID	Host	Year	District	Municipality	Latitude	Longitude
48	Red deer	2004	Castelo Branco	Idanha-a-Nova	39.685	-7.105
82	Bovine	2003	Portalegre	Castelo de Vide	39.505	-7.554
138	Bovine	2003	Portalegre	Castelo de Vide	39.505	-7.554
158	Bovine	2003	Castelo Branco	NA	39.748	-7.175
159	Bovine	2003	Portalegre	Castelo de Vide	39.505	-7.554
191	Red deer	2005	Castelo Branco	Idanha-a-Nova	39.676	-7.218
192	Bovine	2005	Portalegre	Elvas	39.461	-7.579
209	Bovine	2002	Castelo Branco	Idanha-a-Nova	39.748	-7.175
220	Bovine	2003	Portalegre	Castelo de Vide	39.505	-7.554
253	Bovine	2006	Castelo Branco	NA	39.748	-7.175
261	Red deer	2006	Castelo Branco	Idanha-a-Nova	39.685	-7.105
264	Wild boar	2006	Castelo Branco	Idanha-a-Nova/Penamacor	39.997	-6.879
617	Bovine	2007	Castelo Branco	Idanha-a-Nova	39.748	-7.175
693	Red deer	2008	Castelo Branco	Idanha-a-Nova	39.685	-7.105
754	Bovine	2008	Portalegre	NA	39.461	-7.579
773	Wild boar	2008	Castelo Branco	Idanha-a-Nova	39.685	-7.105
775	Red deer	2008	Castelo Branco	Idanha-a-Nova	39.685	-7.105
783	Wild boar	2008	Castelo Branco	Idanha-a-Nova	39.685	-7.105
832	Red deer	2008	Castelo Branco	Idanha-a-Nova	39.685	-7.105
833	Red deer	2008	Castelo Branco	Castelo Branco	39.718	-7.293
865	Bovine	2008	Castelo Branco	Idanha-a-Nova	39.748	-7.175
878	Bovine	2008	Portalegre	Monforte	39.461	-7.579
882	Red deer	2009	Castelo Branco	Idanha-a-Nova	39.676	-7.218
891	Red deer	2009	Castelo Branco	Idanha-a-Nova	39.685	-7.105
893	Wild boar	2008	Castelo Branco	Idanha-a-Nova	39.748	-7.175
896	Wild boar	2009	Castelo Branco	Idanha-a-Nova	39.748	-7.175
903	Red deer	2009	Castelo Branco	Idanha-a-Nova	39.685	-7.105
1039	Bovine	2009	Castelo Branco	Idanha-a-Nova	39.748	-7.175
1094	Bovine	2010	Castelo Branco	Idanha-a-Nova	39.748	-7.175
1338	Bovine	2010	Castelo Branco	NA	39.748	-7.175
1339	Bovine	2010	Castelo Branco	NA	39.740	-7.070
1372	Bovine	2010	Portalegre	NA	39.461	-7.579
1380	Wild boar	2010	Castelo Branco	Idanha-a-Nova/Penamacor	39.997	-6.879
1420	Red deer	2010	Castelo Branco	Idanha-a-Nova	39.748	-7.175
1421	Red deer	2010	Castelo Branco	Castelo Branco	39.748	-7.175
1458	Wild boar	2010	Castelo Branco	Idanha-a-Nova	39.748	-7.175
1479	Bovine	2010	Portalegre	Marvão	39.461	-7.579
1480	Bovine	2010	Portalegre	Marvão	39.461	-7.579
1491	Bovine	2010	Portalegre	NA	39.505	-7.554
1502	Bovine	2010	Portalegre	NA	39.461	-7.579
1549	Bovine	2011	Portalegre	NA	39.461	-7.579
1654	Bovine	2011	Portalegre	NA	39.330	-7.519
1670	Red deer	2011	Castelo Branco	Vila velha de rodão	39.636	-7.646
1686	Red deer	2011	Castelo Branco	Idanha-a-Nova	39.676	-7.218
1706	Wild boar	2011	Castelo Branco	Idanha-a-Nova	39.517	-7.519
1707	Wild boar	2011	Portalegre	Castelo de Vide/Nisa	39.685	-7.105
1711	Red deer	2011	Castelo Branco	Idanha-a-Nova	39.685	-7.105
1712	Red deer	2011	Castelo Branco	Idanha-a-Nova	39.748	-7.175
1714	Bovine	2011	Castelo Branco	Idanha-a-Nova	39.748	-7.175
1716	Wild boar	2011	Castelo Branco	Castelo Branco	39.517	-7.519
1717	Red deer	2011	Portalegre	Castelo de Vide/Nisa	39.676	-7.218
1723	Wild boar	2012	Castelo Branco	Idanha-a-Nova	39.676	-7.218
1728	Red deer	2012	Castelo Branco	Idanha-a-Nova	39.685	-7.105
1735	Red deer	2012	Castelo Branco	Idanha-a-Nova	39.685	-7.105
1737	Wild boar	2012	Castelo Branco	Idanha-a-Nova	39.685	-7.105
1744	Wild boar	2012	Castelo Branco	Idanha-a-Nova	39.685	-7.105
1746	Red deer	2012	Castelo Branco	Idanha-a-Nova	39.525	-7.533
1758	Bovine	2012	Portalegre	Castelo de Vide	39.730	-7.152
1769	Wild boar	2012	Castelo Branco	Idanha-a-Nova	39.997	-6.879
1780	Wild boar	2012	Castelo Branco	Idanha-a-Nova/Penamacor	39.685	-7.105
1783	Red deer	2012	Castelo Branco	Idanha-a-Nova	39.343	-7.567
1789	Bovine	2012	Portalegre	NA	39.308	-7.546
1841	Bovine	2012	Portalegre	NA	39.748	-7.175
1850	Bovine	2012	Castelo Branco	NA	39.461	-7.579
1859	Bovine	2012	Portalegre	NA	39.623	-7.672
1870	Wild boar	2012	Portalegre	Nisa	39.718	-7.293
1888	Red deer	2012	Castelo Branco	NA	39.676	-7.218
1899	Red deer	2012	Castelo Branco	Idanha-a-Nova	39.676	-7.218
1915	Red deer	2013	Castelo Branco	Idanha-a-Nova	39.685	-7.105
1931	Wild boar	2013	Castelo Branco	Idanha-a-Nova	39.685	-7.105
1948	Red deer	2013	Castelo Branco	Idanha-a-Nova	39.685	-7.105
1951	Wild boar	2013	Castelo Branco	Idanha-a-Nova	39.708	-7.073
1960	Red deer	2013	Castelo Branco	Idanha-a-Nova	39.343	-7.567
2000	Bovine	2013	Portalegre	NA	39.461	-7.579
2006	Bovine	2013	Portalegre	NA	39.330	-7.614
2026	Bovine	2013	Portalegre	NA	39.551	-7.708
2033	Wild boar	2013	Portalegre	Nisa	39.551	-7.708
2034	Red deer	2013	Portalegre	Nisa	39.774	-7.083
2035	Red deer	2013	Castelo Branco	Idanha-a-Nova	39.343	-7.567
2039	Bovine	2013	Portalegre	NA	39.774	-7.083
2041	Wild boar	2013	Castelo Branco	Idanha-a-Nova	39.577	-7.550
2043	Red deer	2013	Portalegre	Nisa	39.775	-7.007
2102	Red deer	2014	Castelo Branco	Idanha-a-Nova	39.551	-7.708
2121	Red deer	2014	Portalegre	Nisa	39.997	-6.879
2172	Wild boar	2014	Castelo Branco	Idanha-a-Nova/Penamacor	39.774	-7.083
2192	Red deer	2013	Castelo Branco	NA	39.684	-7.897
2206	Bovine	2014	Castelo Branco	Proença-a-Nova	39.549	-7.585
2235	Red deer	2014	Portalegre	Nisa	39.774	-7.083
2239	Wild boar	2015	Castelo Branco	Idanha-a-Nova	39.676	-7.218
2247	Red deer	2015	Castelo Branco	Idanha-a-Nova	39.676	-7.218
2248	Red deer	2014	Castelo Branco	Idanha-a-Nova	39.595	-7.522
2251	Red deer	2014	Portalegre	Nisa	39.159	-7.917
2267	Bovine	2014	Portalegre	Avis	39.577	-7.550
2277	Red deer	2014	Portalegre	Nisa	39.718	-7.293
2287	Wild boar	2014	Castelo Branco	Castelo Branco	39.603	-7.618
2290	Wild boar	2014	Portalegre	Nisa	39.718	-7.293
2294	Red deer	2014	Castelo Branco	Castelo Branco	39.623	-7.672
2300	Wild boar	2014	Portalegre	Nisa	39.461	-7.579
2310	Red deer	2015	Portalegre	NA	39.676	-7.218
2313	Wild boar	2015	Castelo Branco	Idanha-a-Nova	39.685	-7.105
2319	Wild boar	2015	Castelo Branco	Idanha-a-Nova	39.775	-7.007
2320	Wild boar	2015	Castelo Branco	Idanha-a-Nova	39.676	-7.218
2322	Red deer	2015	Castelo Branco	Idanha-a-Nova	39.676	-7.218
2323	Red deer	2015	Castelo Branco	Idanha-a-Nova	39.685	-7.105
2328	Red deer	2015	Castelo Branco	Idanha-a-Nova	39.748	-7.175
2333	Bovine	2015	Castelo Branco	NA	39.595	-7.522
2342	Red deer	2015	Portalegre	Nisa	39.595	-7.522
2344	Wild boar	2015	Portalegre	Nisa	39.577	-7.550
2347	Wild boar	2015	Portalegre	Nisa	39.461	-7.579
2352	Bovine	2015	Portalegre	NA	39.997	-6.879
2354	Red deer	2015	Castelo Branco	Idanha-a-Nova/Penamacor	39.718	-7.293
2359	Red deer	2015	Castelo Branco	Castelo Branco	39.685	-7.105
2364	Red deer	2015	Castelo Branco	Idanha-a-Nova	39.718	-7.293
2368	Wild boar	2015	Castelo Branco	Castelo Branco	39.775	-7.007
2395	Wild boar	2015	Castelo Branco	Idanha-a-Nova	39.736	-7.157
2397	Wild boar	2015	Castelo Branco	Idanha-a-Nova	39.774	-7.083
2405	Red deer	2015	Castelo Branco	Idanha-a-Nova	39.461	-7.579
2429	Bovine	2015	Portalegre	NA	39.461	-7.579
2430	Bovine	2015	Portalegre	NA	39.676	-7.218
2473	Wild boar	2015	Castelo Branco	Idanha-a-Nova	39.676	-7.218
2474	Wild boar	2015	Castelo Branco	Idanha-a-Nova	39.676	-7.218
2477	Red deer	2015	Castelo Branco	Idanha-a-Nova	39.775	-7.007
2557	Red deer	2016	Castelo Branco	Idanha-a-Nova	39.775	-7.007
2558	Red deer	2016	Castelo Branco	Idanha-a-Nova	39.775	-7.007
2571	Wild boar	2016	Castelo Branco	Idanha-a-Nova	39.688	-7.267
2576	Red deer	2016	Castelo Branco	Castelo Branco	39.685	-7.105
2580	Red deer	2016	Castelo Branco	Idanha-a-Nova	39.718	-7.293
2582	Red deer	2016	Castelo Branco	Castelo Branco	39.685	-7.105
2590	Wild boar	2016	Castelo Branco	Idanha-a-Nova	39.685	-7.105
2593	Wild boar	2016	Castelo Branco	Idanha-a-Nova	39.718	-7.293
2595	Wild boar	2016	Castelo Branco	Castelo Branco	39.603	-7.618
2611	Wild boar	2016	Portalegre	Nisa	39.624	-7.587
2623	Red deer	2016	Portalegre	Nisa	39.748	-7.175
2655	Bovine	2016	Castelo Branco	NA	39.748	-7.175
2664	Bovine	2016	Castelo Branco	NA	39.461	-7.579
2678	Bovine	2016	Portalegre	NA	39.688	-7.267
2692	Red deer	2016	Castelo Branco	Castelo Branco	39.748	-7.175
2696	Bovine	2016	Castelo Branco	NA	39.718	-7.293
2701	Red deer	2016	Castelo Branco	Castelo Branco	39.688	-7.267
2712	Red deer	2016	Castelo Branco	Castelo Branco	39.685	-7.105
2718	Red deer	2016	Castelo Branco	Idanha-a-Nova	39.676	-7.218
2722	Wild boar	2016	Castelo Branco	Idanha-a-Nova	39.685	-7.105
2727	Wild boar	2016	Castelo Branco	Idanha-a-Nova	39.997	-6.879
2730	Wild boar	2016	Castelo Branco	Idanha-a-Nova/Penamacor	39.577	-7.550
2737	Red deer	2016	Portalegre	Nisa	39.997	-6.879
2739	Wild boar	2016	Castelo Branco	Idanha-a-Nova/Penamacor	39.551	-7.708
2742	Wild boar	2016	Portalegre	Nisa	39.688	-7.267
2756	Wild boar	2016	Castelo Branco	Castelo Branco	39.343	-7.567
2769	Bovine	2016	Portalegre	NA	39.997	-6.879
2778	Wild boar	2016	Castelo Branco	Idanha-a-Nova/Penamacor	39.685	-7.105
2822	Red deer	2017	Castelo Branco	Idanha-a-Nova	39.676	-7.218
2835	Wild boar	2017	Castelo Branco	Idanha-a-Nova	39.688	-7.267
2836	Wild boar	2017	Castelo Branco	NA	39.461	-7.579
2935	Bovine	2017	Portalegre	NA	39.748	-7.175
2946	Bovine	2017	Castelo Branco	NA	39.461	-7.579
2959	Bovine	2017	Portalegre	NA	39.685	-7.105
2969	Red deer	2017	Castelo Branco	Idanha-a-Nova	39.997	-6.879
2984	Red deer	2017	Castelo Branco	Idanha-a-Nova/Penamacor	39.997	-6.879
2996	Wild boar	2017	Castelo Branco	Idanha-a-Nova/Penamacor	39.748	-7.175
3003	Bovine	2017	Castelo Branco	NA	39.577	-7.550
3034	Wild boar	2018	Portalegre	Nisa	39.676	-7.218
3036	Red deer	2018	Castelo Branco	Idanha-a-Nova	39.775	-7.007
3049	Red deer	2018	Castelo Branco	Idanha-a-Nova	39.848	-6.978
3050	Red deer	2018	Castelo Branco	NA	39.676	-7.218
3051	Wild boar	2018	Castelo Branco	Idanha-a-Nova	39.691	-7.466
3078	Red deer	2018	Castelo Branco	Castelo Branco	39.997	-6.879
3084	Wild boar	2018	Castelo Branco	Idanha-a-Nova/Penamacor	39.551	-7.708
3103	Wild boar	2018	Portalegre	NA	39.748	-7.175
3120	Bovine	2018	Castelo Branco	NA	39.748	-7.175
3143	Bovine	2018	Castelo Branco	NA	39.461	-7.579
3155	Bovine	2018	Portalegre	NA	39.381	-7.444

### Sheet: Table T1S2
ID	R1 Size	R2 Size	Average Read Length	Reads Passing Q30	All Mapped Reads	Genome Coverage	Average Depth of Coverage	Unmapped Reads	Bovis SB Code	Clonal complex	Lineage	Sub lineage
48	846.9 MB	848.3 MB	147.7	98.9%	18590833	99.88%	613.3	4762	SB0122	Eu2	La1	La1.7.1
82	1.2 GB	1.2 GB	149.6	98.7%	22172065	99.85%	750.4	54786	SB1174	Eu3	La1	La1.2
138	1.5 GB	1.5 GB	149.2	98.1%	12903627	99.87%	432.1	404638	SB1174	Eu3	La1	La1.2
158	1.2 GB	1.2 GB	149.7	98.6%	22033852	99.93%	742.9	15860	SB1173	Eu2	La1	La1.7.1
159	1.8 GB	1.9 GB	149.8	98.4%	18726687	99.84%	635.9	108260	SB1174	Eu3	La1	La1.2
191	1.2 GB	1.3 GB	149.5	98.5%	21412909	99.89%	719.9	984302	SB0122	Eu2	La1	La1.7.1
192	1.1 GB	1.1 GB	149.5	98.6%	19346296	99.95%	646.4	4388370	SB1172	Eu2	La1	La1.7.1
209	1.2 GB	1.2 GB	148.5	98.7%	24036771	99.90%	784	8410	SB0122	Eu2	La1	La1.7.1
220	217.8MB	230.4MB	238.1	90.7%	2394434	99.69%	126.7	25077	SB1174	Eu3	La1	La1.2
253	1.2 GB	1.2 GB	148.7	98.3%	23785234	99.89%	779.9	9428	SB0122	Eu2	La1	La1.7.1
261	448.7MB	466.7MB	151.0	97.2%	13725892	99.92%	368.8	2146326	SB0265	Eu2	La1	La1.7.1
264	569.9 MB	578.4 MB	148.6	98.8%	2074553	99.84%	67.6	2528	SB0295	Eu2	La1	La1.7.1
617	763.0 MB	772.0 MB	148.3	99.0%	15717298	99.10%	525	3184	SB1090	Eu2	La1	La1.7.1
693	774.4 MB	831.8 MB	149.0	98.7%	16418598	99.38%	536.5	34170	SB1195	Eu2	La1	La1.7.1
754	159.0MB	171.9MB	240.8	91.4%	1359222	99.64%	72.5	9193	SB0121	Eu2	La1	La1.7.1
773	434.8 MB	468.8 MB	149.6	99.0%	9738350	99.70%	327.7	4236	SB0121	Eu2	La1	La1.7.1
775	684.0 MB	738.0 MB	149.5	99.0%	12949625	99.34%	439.9	58016	New_SB	Eu2	La1	La1.7.1
783	191.2MB	221.1MB	237.8	90.1%	2012194	99.66%	105.5	22613	SB0122	Eu2	La1	La1.7.1
832	736.1 MB	785.6 MB	149.7	98.9%	14131908	99.76%	482.9	278134	SB0122	Eu2	La1	La1.7.1
833	501.3 MB	532.2 MB	148.9	98.7%	2153427	99.80%	70.8	182126	SB0122	Eu2	La1	La1.7.1
865	151.7MB	162.1MB	242.2	75.1%	1410917	98.79%	73.7	11861	SB1090	Eu2	La1	La1.7.1
878	726.7 MB	783.3 MB	149.5	98.6%	14467195	99.88%	482.5	185774	SB0119	Eu2	La1	La1.7.1
882	746.1 MB	789.2 MB	149.3	98.6%	1438552	99.79%	46.8	734462	SB0265	Eu2	La1	La1.7.1
891	404.8MB	419.0MB	151.0	97.2%	13142182	99.91%	345.4	1898427	SB1264	Eu2	La1	La1.7.1
893	169.3MB	180.7MB	241.1	91.0%	1884560	99.66%	100.6	15639	SB0121	Eu2	La1	La1.7.1
896	825.1 MB	884.5 MB	149.1	98.7%	17172237	99.89%	575.3	121798	SB0121	Eu2	La1	La1.7.1
903	557.3 MB	596.1 MB	149.6	99.3%	4413743	99.76%	149.9	2326	SB0265	Eu2	La1	La1.7.1
1039	734.6 MB	789.4 MB	149.3	98.7%	15602614	99.38%	501.9	148204	SB1195	Eu2	La1	La1.7.1
1094	647.6 MB	690.4 MB	149.5	98.9%	13538548	99.33%	458.5	14290	SB1195	Eu2	La1	La1.7.1
1338	660.4 MB	708.0 MB	149.3	98.7%	13479486	99.89%	456.6	35308	SB0121	Eu2	La1	La1.7.1
1339	152.4MB	172.9MB	240.5	89.6%	1640461	99.63%	87.2	13024	SB0122	Eu2	La1	La1.7.1
1372	645.0 MB	659.3 MB	149.5	99.1%	15369515	99.84%	514.1	10982	SB1174	Eu3	La1	La1.2
1380	1.6 GB	1.6 GB	149.4	98.0%	27336965	99.87%	921.7	1511150	SB1095	Eu2	La1	La1.7.1
1420	634.2 MB	641.9 MB	149.5	99.0%	13699886	99.84%	465.5	2748	SB0122	Eu2	La1	La1.7.1
1421	1.6 GB	1.6 GB	149.4	98.4%	24530639	99.86%	833.4	61178	SB0265	Eu2	La1	La1.7.1
1458	186.3MB	216.5MB	242.2	88.8%	1929920	99.67%	103.1	19592	SB1174	Eu3	La1	La1.2
1479	1.5 GB	1.5 GB	149.6	98.4%	16352207	99.77%	560.1	6089108	SB1174	Eu3	La1	La1.2
1480	192.4MB	205.2MB	240.2	90.6%	2053130	99.64%	109.7	19865	SB1174	Eu3	La1	La1.2
1491	1.3 GB	1.3 GB	149.7	98.5%	24242101	99.79%	823.3	38744	SB1174	Eu3	La1	La1.2
1502	1.3 GB	1.3 GB	149.3	98.4%	24668403	99.07%	825.1	70732	SB1090	Eu2	La1	La1.7.1
1549	1.2 GB	1.2 GB	149.6	98.5%	17216451	99.86%	577.5	7529588	SB1174	Eu3	La1	La1.2
1654	117.7MB	130.9MB	236.7	91.5%	615194	99.34%	33.3	3968	SB0121	Eu2	La1	La1.7.1
1670	189.5MB	206.5MB	239.7	90.4%	2074834	99.64%	110.1	20213	SB1174	Eu3	La1	La1.2
1686	124.0 MB	128.6 MB	149.6	99.1%	2777183	99.90%	91.6	508	SB0152	Eu2	La1	La1.7.1
1707	1.1 GB	1.1 GB	149.0	98.5%	22897746	99.82%	744.5	481758	SB1264	Eu2	La1	La1.7.1
1711	161.6MB	168.0MB	238.1	89.9%	1758290	99.64%	93.2	12588	SB1264	Eu2	La1	La1.7.1
1712	121.4MB	129.6MB	241.4	73.1%	1085013	99.05%	55.6	9286	SB1195	Eu2	La1	La1.7.1
1714	101.8MB	110.3MB	241.3	77.5%	788996	99.37%	40.5	7143	SB0265	Eu2	La1	La1.7.1
1716	1.5 GB	1.5 GB	149.2	98.7%	23053736	99.86%	761.4	239248	SB1174	Eu3	La1	La1.2
1717	1.0 GB	1.1 GB	149.6	98.2%	19350646	99.81%	654.2	2166470	SB1174	Eu3	La1	La1.2
1723	1.3 GB	1.4 GB	149.5	98.4%	25074689	99.85%	844.5	79974	SB1174	Eu3	La1	La1.2
1728	1.5 GB	1.5 GB	149.6	98.5%	23684927	99.80%	802.9	246568	SB0121	Eu2	La1	La1.7.1
1735	1.5 GB	1.5 GB	149.5	98.3%	26775002	99.89%	878.5	136640	SB0122	Eu2	La1	La1.7.1
1737	503.3 MB	512.0 MB	149.1	98.9%	10539719	99.82%	350.6	255614	SB0122	Eu2	La1	La1.7.1
1744	172.5MB	188.0MB	235.1	84.1%	1796448	99.69%	92.5	14316	SB1264	Eu3	La1	La1.2
1746	165.0MB	180.6MB	233.0	84.0%	1728552	99.70%	88.1	12827	SB0121	Eu2	La1	La1.7.1
1758	163.2MB	175.3MB	241.8	90.5%	1732898	99.52%	93.4	14928	SB1264	Eu2	La1	La1.7.1
1769	135.4MB	143.5MB	238.6	83.2%	1374917	99.15%	72	8851	SB1195	Eu2	La1	La1.7.1
1780	591.7 MB	613.3 MB	149.2	98.8%	9832929	99.86%	333.3	2419050	SB0295	Eu2	La1	La1.7.1
1783	682.7 MB	700.3 MB	149.3	98.6%	11807247	99.91%	387.2	2389762	SB0121	Eu2	La1	La1.7.1
1789	125.4MB	133.9MB	234.3	93.5%	970309	99.49%	50.8	6378	SB1264	Eu2	La1	La1.7.1
1841	168.9MB	191.2MB	237.4	85.4%	1767230	99.67%	91.2	15809	SB0121	Eu2	La1	La1.7.1
1850	891.0 MB	946.5 MB	149.6	99.0%	5220841	99.65%	178.6	15205266	SB1264	Eu2	La1	La1.7.1
1859	752.5 MB	775.9 MB	149.6	98.8%	2481640	99.79%	84.1	1179546	SB0122	Eu2	La1	La1.7.1
1870	130.8MB	133.8MB	223.0	83.8%	1395146	99.64%	67.7	12333	SB1264	Eu2	La1	La1.7.1
1888	112.1 MB	112.8 MB	146.2	99.2%	1497053	99.30%	47.7	440	SB1195	Eu2	La1	La1.7.1
1899	783.5 MB	803.1 MB	149.5	98.4%	1104809	99.71%	35.7	1829010	SB1174	Eu3	La1	La1.2
1915	137.6MB	155.4MB	239.0	84.8%	1423501	99.65%	74	11027	SB0265	Eu2	La1	La1.7.1
1931	909.9 MB	931.7 MB	149.6	98.5%	13654925	99.87%	464.6	30630	SB1174	Eu3	La1	La1.2
1948	153.1MB	157.7MB	237.3	80.8%	1523134	99.66%	79.4	10609	SB1174	Eu3	La1	La1.2
1951	252.2 MB	260.7 MB	149.5	99.4%	5557990	99.84%	186.8	1104	SB0265	Eu2	La1	La1.7.1
1960	158.6MB	177.5MB	239.6	90.7%	1712114	99.55%	91.3	13976	SB1264	Eu2	La1	La1.7.1
2000	538.1 MB	555.1 MB	149.8	98.5%	2044537	99.67%	69.5	89002	SB1174	Eu3	La1	La1.2
2006	445.2 MB	454.8 MB	149.3	98.7%	7123414	99.31%	241.2	2267346	SB1195	Eu2	La1	La1.7.1
2026	134.4MB	144.7MB	243.0	76.0%	1236634	99.61%	64.2	12192	SB1190	Eu2	La1	La1.7.1
2033	687.2 MB	703.4 MB	149.1	98.7%	6880893	99.85%	233.6	890080	SB1174	Eu3	La1	La1.2
2034	665.0 MB	679.0 MB	148.4	98.3%	6151801	99.85%	208.8	5116012	SB1174	Eu3	La1	La1.2
2035	698.3 MB	713.6 MB	149.4	98.7%	8747257	99.86%	298.3	26574	SB1264	Eu2	La1	La1.7.1
2039	845.7 MB	865.4 MB	149.6	98.8%	5028938	99.96%	172	855228	SB0140	Eu1	La1	La1.8.1
2041	724.7 MB	744.6 MB	149.7	98.7%	10322878	99.97%	353.2	50004	SB0140	Eu1	La1	La1.8.1
2043	113.7MB	121.1MB	241.9	74.2%	966319	99.41%	50.3	7475	SB1264	Eu2	La1	La1.7.1
2102	776.7 MB	799.3 MB	149.7	98.6%	13015259	99.88%	435.9	481018	SB0122	Eu2	La1	La1.7.1
2121	693.6 MB	708.7 MB	148.5	98.8%	7521476	99.85%	251.7	51714	SB1174	Eu3	La1	La1.2
2172	591.0 MB	605.2 MB	149.4	98.7%	11557466	99.90%	388.2	113350	SB0121	Eu2	La1	La1.7.1
2192	757.2 MB	777.1 MB	149.7	98.7%	1966102	99.71%	66.1	3709428	SB0140	Eu1	La1	La1.8.1
2206	162.3MB	184.7MB	238.1	91.2%	1751017	99.72%	92.7	14763	SB1190	Eu2	La1	La1.7.1
2235	174.0MB	188.8MB	238.9	90.5%	1891547	99.65%	100.4	16555	SB1174	Eu3	La1	La1.2
2239	853.1 MB	881.0 MB	149.6	98.4%	9951257	98.81%	340.3	3868676	SB1191	Eu2	La1	La1.7.1
2247	739.7 MB	760.1 MB	149.3	98.8%	3568982	99.81%	120.8	407910	SB0122	Eu2	La1	La1.7.1
2248	659.5 MB	674.9 MB	149.1	98.6%	11337951	99.85%	385.8	298578	SB0122	Eu2	La1	La1.7.1
2251	1.0 GB	1.0 GB	149.8	98.5%	18900964	99.88%	634.7	64342	SB1174	Eu3	La1	La1.2
2267	168.4MB	185.0MB	234.6	94.1%	890928	99.52%	46.9	6772	SB1174	Eu3	La1	La1.2
2277	68.6MB	73.6MB	241.5	75.5%	586402	99.36%	29.8	4986	SB1174	Eu3	La1	La1.2
2287	666.8 MB	682.9 MB	149.6	98.8%	1619545	99.68%	54.6	231444	SB0122	Eu2	La1	La1.7.1
2290	338.8 MB	346.9 MB	149.7	99.2%	3770540	99.73%	128.6	7254	SB1174	Eu3	La1	La1.2
2294	306.5 MB	315.0 MB	149.5	99.2%	6611757	99.83%	224.5	1258	SB0265	Eu2	La1	La1.7.1
2300	256.2MB	268.0MB	237.7	90.9%	2833579	99.75%	149.2	36471	SB0121	Eu2	La1	La1.7.1
2310	132.8MB	146.4MB	234.6	79.0%	1290912	99.63%	65.8	8582	SB0122	Eu2	La1	La1.7.1
2313	164.8MB	186.8MB	238.3	83.2%	1671813	99.65%	85.3	17263	SB0265	Eu2	La1	La1.7.1
2319	772.3 MB	790.9 MB	149.8	99.0%	11638734	99.59%	398.9	150210	SB1195	Eu2	La1	La1.7.1
2320	833.1 MB	851.4 MB	148.4	98.7%	3456524	99.86%	109.4	2687922	SB1264	Eu2	La1	La1.7.1
2322	320.7 MB	323.0 MB	147.4	99.1%	4292272	99.84%	140.6	1526	SB0122	Eu2	La1	La1.7.1
2323	736.5 MB	751.4 MB	148.3	98.4%	5095398	99.85%	166.3	3140590	SB1174	Eu3	La1	La1.2
2328	129.9MB	150.0MB	240.0	90.4%	1220275	99.48%	65.4	9374	SB0122	Eu2	La1	La1.7.1
2333	621.3 MB	641.7 MB	149.5	98.1%	8833263	99.86%	301.5	113722	SB0122	Eu2	La1	La1.7.1
2342	915.0 MB	953.2 MB	149.2	98.1%	16702009	99.81%	565.9	4642566	SB1174	Eu3	La1	La1.2
2344	662.6 MB	681.5 MB	148.6	98.2%	9313577	99.88%	313.9	46606	SB1174	Eu3	La1	La1.2
2347	108.9MB	124.5MB	239.0	91.0%	1135051	99.56%	60.4	8944	SB1174	Eu3	La1	La1.2
2352	680.5 MB	699.1 MB	149.2	98.4%	14159248	99.16%	469.4	355412	SB0121	Eu2	La1	La1.7.1
2354	612.7 MB	628.8 MB	149.5	98.3%	9114780	99.93%	310.7	3774158	SB0295	Eu2	La1	La1.7.1
2359	640.4 MB	661.9 MB	149.2	98.1%	9726013	99.87%	329.4	2457342	SB1264	Eu2	La1	La1.7.1
2364	212.7 MB	222.1 MB	149.1	99.1%	4627947	99.87%	155.5	780	SB1264	Eu2	La1	La1.7.1
2368	481.9 MB	501.4 MB	148.8	98.0%	7733968	99.87%	259.1	2774348	SB1174	Eu3	La1	La1.2
2395	639.0 MB	663.7 MB	149.1	98.5%	10011396	99.90%	341.7	2407698	SB0121	Eu2	La1	La1.7.1
2397	203.2MB	215.0MB	240.9	89.8%	2171022	99.68%	116.4	20636	SB0121	Eu2	La1	La1.7.1
2405	74.3 MB	77.2 MB	149.6	98.8%	1599027	99.81%	53.3	232	SB0122	Eu2	La1	La1.7.1
2429	657.5 MB	680.8 MB	149.4	98.5%	6109884	99.18%	207.8	23018	SB0121	Eu2	La1	La1.7.1
2430	69.0 MB	70.1 MB	148.5	98.9%	1547241	98.96%	52	158	SB1090	Eu2	La1	La1.7.1
2473	832.4 MB	866.9 MB	149.2	98.6%	11065214	99.90%	376.5	4021682	SB1195	Eu2	La1	La1.7.1
2474	282.1 MB	292.5 MB	149.3	99.2%	6072232	99.84%	205.8	1274	SB0265	Eu2	La1	La1.7.1
2477	804.2 MB	831.3 MB	148.8	98.6%	8970071	99.41%	299.9	214838	SB1195	Eu2	La1	La1.7.1
2557	107.6 MB	111.1 MB	149.4	99.0%	2358303	99.81%	80.1	422	SB0122	Eu2	La1	La1.7.1
2558	731.8 MB	760.3 MB	149.4	98.8%	8470020	99.81%	289.2	2416834	SB1264	Eu2	La1	La1.7.1
2571	763.5 MB	786.2 MB	149.4	98.6%	9718888	99.87%	330.2	33646	SB0122	Eu2	La1	La1.7.1
2576	71.5 MB	72.8 MB	145.8	99.0%	1622216	99.83%	52.6	898	SB0122	Eu2	La1	La1.7.1
2580	464.6 MB	479.7 MB	149.6	99.1%	8155419	99.63%	277.7	1848	SB1264	Eu2	La1	La1.7.1
2582	266.0 MB	275.2 MB	149.6	99.1%	5560715	98.82%	189.5	1298	SB1191	Eu2	La1	La1.7.1
2590	914.3 MB	947.4 MB	149.4	98.7%	8202378	99.31%	279.6	1094126	SB1195	Eu2	La1	La1.7.1
2593	321.4 MB	335.3 MB	149.5	99.3%	7112118	99.87%	241.8	1082	SB0122	Eu2	La1	La1.7.1
2595	841.9 MB	872.0 MB	149.5	98.7%	12936255	99.89%	436.7	449724	SB0122	Eu2	La1	La1.7.1
2611	887.4 MB	922.8 MB	149.6	98.8%	7737793	99.72%	261.6	2546850	SB1264	Eu2	La1	La1.7.1
2623	795.0 MB	823.1 MB	149.4	98.9%	10881791	99.87%	371.1	343580	SB1174	Eu3	La1	La1.2
2655	160.2 MB	168.6 MB	149.4	99.3%	3033828	99.80%	102.3	580	SB0122	Eu2	La1	La1.7.1
2664	712.1 MB	736.7 MB	149.3	99.0%	8076705	99.86%	273.3	109816	SB0119	Eu2	La1	La1.7.1
2678	693.6 MB	712.6 MB	148.9	99.0%	11649658	99.87%	392.4	1113372	SB0121	Eu2	La1	La1.7.1
2692	749.7 MB	780.1 MB	149.6	98.9%	12753307	99.91%	418.6	542510	SB0121	Eu2	La1	La1.7.1
2696	807.2 MB	841.1 MB	149.7	98.8%	10091362	99.86%	345	22746	SB1174	Eu3	La1	La1.2
2701	876.9 MB	914.5 MB	149.8	98.7%	9088096	99.84%	311.1	1782936	SB0122	Eu2	La1	La1.7.1
2712	747.4 MB	778.2 MB	149.4	98.8%	12788143	99.64%	433.8	151456	SB1174	Eu3	La1	La1.2
2718	807.7 MB	833.7 MB	149.2	99.0%	8423808	99.38%	286.8	5854086	SB1195	Eu2	La1	La1.7.1
2722	627.5 MB	650.2 MB	147.6	98.7%	3188330	99.80%	106.8	724262	SB0122	Eu2	La1	La1.7.1
2727	994.4 MB	1.0 GB	149.4	98.8%	9163188	99.78%	311.6	58928	SB0265	Eu2	La1	La1.7.1
2730	742.1 MB	754.5 MB	149.2	98.7%	10123175	99.87%	345	25452	SB1264	Eu2	La1	La1.7.1
2737	171.1 MB	177.7 MB	149.8	99.0%	881295	99.53%	29.9	748	SB0121	Eu2	La1	La1.7.1
2739	597.6 MB	618.4 MB	149.8	98.7%	4214705	99.78%	144.1	81920	SB0121	Eu2	La1	La1.7.1
2742	717.3 MB	757.8 MB	149.6	98.7%	6941917	99.75%	234.9	43324	SB1174	Eu3	La1	La1.2
2756	618.1 MB	640.5 MB	149.4	98.9%	11515133	99.86%	388.6	48166	SB1174	Eu3	La1	La1.2
2769	126.4 MB	130.4 MB	148.1	98.9%	1242501	99.85%	36.4	1490	SB0152	Eu2	La1	La1.7.1
2778	566.1 MB	581.6 MB	149.2	98.7%	10872236	99.88%	366.7	12956	SB0329	Eu2	La1	La1.7.1
2822	372.0 MB	381.3 MB	149.7	99.1%	6201148	99.88%	209.9	1528	SB0122	Eu2	La1	La1.7.1
2835	798.7 MB	831.4 MB	149.7	98.6%	10298249	99.88%	349.8	115740	SB0122	Eu2	La1	La1.7.1
2836	672.9 MB	699.0 MB	149.1	98.8%	5598150	99.82%	183.7	521192	SB1174	Eu3	La1	La1.2
2935	600.4 MB	621.1 MB	149.4	98.6%	8982567	99.71%	305.8	240828	SB0121	Eu2	La1	La1.7.1
2946	445.4 MB	459.3 MB	149.6	99.2%	5984843	99.78%	198.9	1692	SB1264	Eu2	La1	La1.7.1
2959	680.8 MB	704.1 MB	149.8	98.6%	1315141	99.82%	43.7	113484	SB0121	Eu2	La1	La1.7.1
2969	649.0 MB	678.1 MB	149.6	99.0%	10469122	99.88%	355	414742	SB0122	Eu2	La1	La1.7.1
2984	473.6 MB	493.7 MB	149.8	98.9%	1579447	99.61%	53	36720	SB0134	Unk7	La1	La1.8.2
2996	601.1 MB	617.9 MB	149.6	98.8%	2361331	99.77%	70.8	67680	SB1264	Eu2	La1	La1.7.1
3003	139.2 MB	144.0 MB	147.2	99.2%	2114514	99.76%	69.6	3064	SB1174	Eu3	La1	La1.2
3034	589.3 MB	614.6 MB	149.3	98.8%	7197465	99.87%	240.7	550794	SB1174	Eu3	La1	La1.2
3036	468.9 MB	487.5 MB	149.4	98.9%	1301742	99.73%	41.3	456324	SB1174	Eu3	La1	La1.2
3049	440.0 MB	453.0 MB	147.9	98.8%	2565177	99.81%	82.6	38104	SB1264	Eu2	La1	La1.7.1
3050	570.7 MB	592.6 MB	149.2	98.8%	4150951	99.78%	138.6	95056	SB1174	Eu3	La1	La1.2
3051	524.7 MB	542.6 MB	149.8	98.9%	1502678	99.13%	51.1	264060	SB1195	Eu2	La1	La1.7.1
3078	507.9 MB	523.8 MB	149.3	98.7%	1811692	99.76%	59.2	1120794	SB1174	Eu3	La1	La1.2
3084	654.3 MB	671.8 MB	149.5	98.6%	5276746	99.87%	180.1	32664	SB0265	Eu2	La1	La1.7.1
3103	530.5 MB	546.1 MB	149.0	98.7%	9283392	99.87%	315.1	16620	SB1174	Eu3	La1	La1.2
3120	573.5 MB	591.8 MB	148.1	98.9%	10423346	99.07%	345.3	225454	SB1090	Eu2	La1	La1.7.1
3143	50.4 MB	51.6 MB	148.1	99.0%	1140025	99.85%	38.3	234	SB0122	Eu2	La1	La1.7.1
3155	802.1 MB	825.0 MB	149.1	99.0%	10831874	99.74%	367.1	1625258	SB0121	Eu2	La1	La1.7.1

### Sheet: Table T1S4
Model	(-)lnL	K	BIC	delta BIC	weight	cumWeight
TIM2+I+G	8040.25845	94	16862.295078	0.000000	0.992386	0.992386
TVM+I+G	8041.96289	95	16874.020747	11.725669	0.002822	0.995207
TIM2+I	8050.28455	93	16874.030489	11.735411	0.002808	0.998015
GTR+I+G	8038.95355	96	16876.318856	14.023778	0.000894	0.998909
HKY+I+G	8055.89673	92	16876.938060	14.642982	0.000656	0.999565
TrN+I+G	8053.31018	93	16880.081749	17.786671	0.000136	0.999702
TPM1uf+I+G	8053.36135	93	16880.184089	17.889011	0.000129	0.999831
TIM2+G	8053.81963	93	16881.100649	18.805571	8.19e-005	0.999913
TPM3uf+I+G	8054.78707	93	16883.035529	20.740451	3.11e-005	0.999944
TIM1+I+G	8050.63528	94	16883.048738	20.753660	3.09e-005	0.999975
TVM+I	8051.33383	94	16884.445838	22.150760	1.54e-005	0.999990
TIM3+I+G	8052.27362	94	16886.325418	24.030340	6.01e-006	0.999996
GTR+I	8049.03586	95	16888.166687	25.871609	2.39e-006	0.999999
TrN+I	8062.83750	92	16890.819600	28.524522	6.35e-007	0.999999
TVM+G	8055.76854	94	16893.315258	31.020180	1.82e-007	1.000000
TPM1uf+I	8064.33779	92	16893.820180	31.525102	1.42e-007	1.000000
TIM1+I	8060.35812	93	16894.177629	31.882551	1.18e-007	1.000000
TPM3uf+I	8065.23674	92	16895.618080	33.323002	5.76e-008	1.000000
TIM3+I	8061.86454	93	16897.190469	34.895391	2.63e-008	1.000000
HKY+G	8070.40874	91	16897.645291	35.350213	2.09e-008	1.000000
TIM1+G	8063.73972	93	16900.940829	38.645751	4.03e-009	1.000000
TrN+G	8067.93031	92	16901.005220	38.710142	3.90e-009	1.000000
TPM3uf+G	8067.98284	92	16901.110280	38.815202	3.70e-009	1.000000
GTR+G	8058.92008	95	16907.935127	45.640049	1.22e-010	1.000000
HKY+I	8076.19688	91	16909.221571	46.926493	6.41e-011	1.000000
TPM1uf+G	8073.60290	92	16912.350400	50.055322	1.34e-011	1.000000
TIM3+G	8071.85440	93	16917.170189	54.875111	1.20e-012	1.000000
TIM2	8114.73952	92	16994.623640	132.328562	1.83e-029	1.000000
TPM2uf+I+G	8113.47231	93	17000.406009	138.110931	1.01e-030	1.000000
TrN	8122.68803	91	17002.203871	139.908793	4.13e-031	1.000000
HKY	8128.24037	90	17004.991761	142.696683	1.02e-031	1.000000
TVM	8116.40337	93	17006.268129	143.973051	5.41e-032	1.000000
GTR	8113.85236	94	17009.482898	147.187820	1.08e-032	1.000000
TPM3uf	8127.66492	91	17012.157651	149.862573	2.85e-033	1.000000
TIM1	8124.78075	92	17014.706100	152.411022	7.96e-034	1.000000
TIM3	8124.92634	92	17014.997280	152.702202	6.88e-034	1.000000
TPM2uf+I	8125.67796	92	17016.500520	154.205442	3.25e-034	1.000000
TPM1uf	8132.84580	91	17022.519411	160.224333	1.60e-035	1.000000
TPM2uf+G	8138.61234	92	17042.369280	180.074202	7.84e-040	1.000000
F81+I+G	8177.76432	91	17112.356451	250.061373	4.97e-055	1.000000
F81+G	8184.37310	90	17117.257221	254.962143	4.29e-056	1.000000
F81+I	8188.21220	90	17124.935421	262.640343	9.23e-058	1.000000
TPM2uf	8203.38337	91	17163.594551	301.299473	3.72e-066	1.000000
F81	8241.80731	89	17223.808852	361.513774	3.13e-079	1.000000
TPM2+I+G	8295.98767	90	17340.486361	478.191283	1.44e-104	1.000000
TPM3+I+G	8300.29660	90	17349.104221	486.809143	1.94e-106	1.000000
K80+I+G	8304.97179	89	17350.137812	487.842734	1.16e-106	1.000000
TIM2ef+I+G	8297.95416	91	17352.736131	490.441053	3.15e-107	1.000000
TPM2+G	8307.08076	89	17354.355752	492.060674	1.40e-107	1.000000
K80+I	8311.35016	88	17354.577763	492.282685	1.26e-107	1.000000
K80+G	8311.49274	88	17354.862923	492.567845	1.09e-107	1.000000
TrNef+I+G	8303.24406	90	17354.999141	492.704063	1.02e-107	1.000000
TIM2ef+I	8304.23942	90	17356.989861	494.694783	3.76e-108	1.000000
TIM1ef+I+G	8300.26437	91	17357.356551	495.061473	3.13e-108	1.000000
TPM1+I+G	8304.55131	90	17357.613641	495.318563	2.75e-108	1.000000
TPM3+I	8309.03257	89	17358.259372	495.964294	1.99e-108	1.000000
TPM2+I	8309.28537	89	17358.764972	496.469894	1.55e-108	1.000000
TIM3ef+I+G	8302.81066	91	17362.449131	500.154053	2.45e-109	1.000000
TPM1+G	8311.35266	89	17362.899552	500.604474	1.96e-109	1.000000
TIM1ef+I	8307.38276	90	17363.276541	500.981463	1.62e-109	1.000000
TVMef+I+G	8299.74971	92	17364.644020	502.348942	8.18e-110	1.000000
TVMef+I	8304.69425	91	17366.216311	503.921233	3.73e-110	1.000000
TPM1+I	8314.38138	89	17368.956992	506.661914	9.47e-111	1.000000
SYM+I+G	8297.76276	93	17368.986909	506.691831	9.33e-111	1.000000
SYM+I	8302.94592	92	17371.036440	508.741362	3.35e-111	1.000000
TrNef+G	8316.23285	89	17372.659932	510.364854	1.49e-111	1.000000
TIM3ef+I	8312.72420	90	17373.959421	511.664343	7.77e-112	1.000000
TIM3ef+G	8313.56235	90	17375.635721	513.340643	3.36e-112	1.000000
TIM2ef+G	8316.89059	90	17382.292201	519.997123	1.20e-113	1.000000
TVMef+G	8312.74608	91	17382.319971	520.024893	1.19e-113	1.000000
SYM+G	8310.80107	92	17386.746740	524.451662	1.30e-114	1.000000
TPM3+G	8324.08026	89	17388.354752	526.059674	5.81e-115	1.000000
TrNef+I	8326.72262	89	17393.639472	531.344394	4.14e-116	1.000000
TIM1ef+G	8323.45837	90	17395.427761	533.132683	1.69e-116	1.000000
TIM2ef	8357.95415	89	17456.102532	593.807454	1.13e-129	1.000000
TPM2	8364.09317	88	17460.063783	597.768705	1.56e-130	1.000000
TIM1ef	8362.18573	89	17464.565692	602.270614	1.64e-131	1.000000
TIM3ef	8362.23896	89	17464.672152	602.377074	1.56e-131	1.000000
TPM3	8368.37248	88	17468.622403	606.327325	2.16e-132	1.000000
SYM	8357.94040	91	17472.708611	610.413533	2.80e-133	1.000000
K80	8374.70700	87	17472.974654	610.679576	2.45e-133	1.000000
TVMef	8362.96126	90	17474.433541	612.138463	1.18e-133	1.000000
TPM1	8374.25474	88	17480.386923	618.091845	6.02e-135	1.000000
TrNef	8383.11388	88	17498.105203	635.810125	8.56e-139	1.000000
JC+G	8410.59778	87	17544.756214	682.461136	6.34e-149	1.000000
JC+I+G	8406.59536	88	17545.068163	682.773085	5.42e-149	1.000000
JC+I	8419.57755	87	17562.715754	700.420676	7.98e-153	1.000000
JC	8472.63147	86	17660.506805	798.211727	4.65e-174	1.000000
